# Triploid Pacific oysters exhibit stress response dysregulation and elevated mortality following marine heatwaves

**DOI:** 10.1101/2023.03.02.530828

**Authors:** Matthew N. George, Olivia Cattau, Mollie Middleton, Delaney Lawson, Brent Vadopalas, Mackenzie Gavery, Steven Roberts

## Abstract

Polyploidy has been shown to negatively impact environmental stress tolerance, resulting in increased susceptibility to extreme climate events such as marine heatwaves (MHWs). In this study, we used the response of the Pacific oyster *Crassostrea gigas* to MHWs as a model system to identify key ploidy-specific differences in the physiological and transcriptomic response of oysters to environmental stress. In this study, adult diploid (2n) and triploid (3n) oysters were exposed to elevated seawater temperature (single stressor; 30°C), elevated temperature followed by acute desiccation stress (multiple stressor; 30°C + emersion at an aerial temperature of 44°C for 4h), or a control (17°C) within a hatchery setting. Oyster mortality rate was elevated within stress treatments with respect to the control and was significantly higher in triploids than diploids following multiple stress exposure (36.4% vs. 14.8%). Triploids within the multiple stressor treatment exhibited signs of energetic limitation, including metabolic depression, a significant reduction in ctenidium Na^+^/K^+^ ATPase activity, and the dysregulated expression of key genes associated with heat tolerance, the inhibition of apoptosis, and mitochondrial function. Functional enrichment analysis of ploidy-specific gene sets identified that biological processes associated with metabolism, stress tolerance, and immune function were overrepresented within triploids across stress treatments. Our results demonstrate that triploidy impacts the transcriptional regulation of key metabolic processes that underly the environmental stress response of Pacific oysters, resulting in downstream shifts in physiological tolerance limits that may be detrimental to survival. The impact of chromosome set manipulation on the climate resilience of marine populations has important implications for the adaptability of marine populations and domestic food security within future climate scenarios, especially as triploidy induction becomes an increasingly popular tool to elicit reproductive control across a wide range of marine organisms used within marine aquaculture.
