## Supplementary material for "Triploid Pacific oysters exhibit stress response dysregulation and elevated mortality following marine heatwaves": table_S9-2n-SS-GO

GOID	over_represented_pvalue	term	ontology	GOcat
GO:0000272	0.043791385	polysaccharide catabolic process	BP	other metabolic processes
GO:0000460	0.008200755	maturation of 5.8S rRNA	BP	RNA metabolism
GO:0001709	0.023484909	cell fate determination	BP	cellular processes
GO:0001822	0.016464016	kidney development	BP	developmental processes
GO:0001840	0.019735629	neural plate development	BP	developmental processes
GO:0001890	0.024076067	placenta development	BP	developmental processes
GO:0001942	0.017295415	hair follicle development	BP	developmental processes
GO:0002315	0.022120663	marginal zone B cell differentiation	BP	immune system processes
GO:0006182	0.037680043	cGMP biosynthetic process	BP	other metabolic processes
GO:0006334	0.043199227	nucleosome assembly	BP	cellular processes
GO:0006401	0.017549799	RNA catabolic process	BP	RNA metabolism
GO:0006650	0.048944969	glycerophospholipid metabolic process	BP	other metabolic processes
GO:0006811	0.010883807	ion transport	BP	transport
GO:0006826	0.027279681	iron ion transport	BP	transport
GO:0006855	0.032445471	xenobiotic transmembrane transport	BP	transport
GO:0006869	0.015582945	lipid transport	BP	transport
GO:0006915	0.004939191	apoptotic process	BP	death
GO:0006919	0.014019876	activation of cysteine-type endopeptidase activity involved in apoptotic process	BP	death
GO:0007166	0.004120841	cell surface receptor signaling pathway	BP	biological regulation
GO:0007168	0.004726747	receptor guanylyl cyclase signaling pathway	BP	biological regulation
GO:0007218	0.042532713	neuropeptide signaling pathway	BP	biological regulation
GO:0007267	0.016257146	cell-cell signaling	BP	cellular processes
GO:0007269	0.003571222	neurotransmitter secretion	BP	biological regulation
GO:0007275	0.009983578	multicellular organism development	BP	developmental processes
GO:0007517	0.023949614	muscle organ development	BP	developmental processes
GO:0007521	0.036977361	muscle cell fate determination	BP	cellular processes
GO:0007568	0.014727426	aging	BP	developmental processes
GO:0007589	0.012414029	body fluid secretion	BP	transport
GO:0007612	0.039704464	learning	BP	other biological processes
GO:0008217	0.003498179	regulation of blood pressure	BP	biological regulation
GO:0009060	0.030271553	aerobic respiration	BP	other metabolic processes
GO:0009608	0.040751726	response to symbiont	BP	response to stimulus
GO:0009887	0.045644531	animal organ morphogenesis	BP	developmental processes
GO:0009952	0.041864089	anterior/posterior pattern specification	BP	developmental processes
GO:0010225	0.004639235	response to UV-C	BP	response to stimulus
GO:0010719	0.03188899	negative regulation of epithelial to mesenchymal transition	BP	biological regulation
GO:0010942	0.031678134	positive regulation of cell death	BP	death
GO:0010944	0.016533789	negative regulation of transcription by competitive promoter binding	BP	RNA metabolism
GO:0014070	0.019656363	response to organic cyclic compound	BP	response to stimulus
GO:0015718	0.025786142	monocarboxylic acid transport	BP	transport
GO:0016049	0.00924152	cell growth	BP	cellular processes
GO:0016188	0.011664321	synaptic vesicle maturation	BP	cellular processes
GO:0016578	0.030012691	histone deubiquitination	BP	other metabolic processes
GO:0019221	0.001750828	cytokine-mediated signaling pathway	BP	biological regulation
GO:0021523	0.019735629	somatic motor neuron differentiation	BP	cellular processes
GO:0021531	0.019735629	spinal cord radial glial cell differentiation	BP	cellular processes
GO:0021680	0.016996594	cerebellar Purkinje cell layer development	BP	developmental processes
GO:0021762	0.027500864	substantia nigra development	BP	developmental processes
GO:0030212	0.047274781	hyaluronan metabolic process	BP	other metabolic processes
GO:0030948	0.02555124	negative regulation of vascular endothelial growth factor receptor signaling pathway	BP	biological regulation
GO:0031016	0.032094023	pancreas development	BP	developmental processes
GO:0031018	0.025168567	endocrine pancreas development	BP	developmental processes
GO:0032469	0.040363686	endoplasmic reticulum calcium ion homeostasis	BP	homeostasis
GO:0033962	0.030041312	P-body assembly	BP	cellular processes
GO:0034097	0.021917808	response to cytokine	BP	response to stimulus
GO:0034356	0.031562762	NAD biosynthesis via nicotinamide riboside salvage pathway	BP	other metabolic processes
GO:0040018	0.035056409	positive regulation of multicellular organism growth	BP	biological regulation
GO:0042136	0.010525186	neurotransmitter biosynthetic process	BP	other metabolic processes
GO:0042417	0.018619137	dopamine metabolic process	BP	other metabolic processes
GO:0042421	0.026386229	norepinephrine biosynthetic process	BP	other metabolic processes
GO:0042542	0.015464039	response to hydrogen peroxide	BP	stress response
GO:0042554	0.00440218	superoxide anion generation	BP	other metabolic processes
GO:0042663	0.019735629	regulation of endodermal cell fate specification	BP	biological regulation
GO:0043114	0.031001938	regulation of vascular permeability	BP	biological regulation
GO:0043408	0.023407909	regulation of MAPK cascade	BP	biological regulation
GO:0043524	0.001583433	negative regulation of neuron apoptotic process	BP	death
GO:0043588	0.012583886	skin development	BP	developmental processes
GO:0044257	0.010360349	cellular protein catabolic process	BP	protein metabolism
GO:0045316	0.040732452	negative regulation of compound eye photoreceptor development	BP	biological regulation
GO:0045454	0.004282256	cell redox homeostasis	BP	other biological processes
GO:0045475	0.006294628	locomotor rhythm	BP	other biological processes
GO:0045648	0.003430886	positive regulation of erythrocyte differentiation	BP	immune system processes
GO:0045669	0.01470889	positive regulation of osteoblast differentiation	BP	biological regulation
GO:0045762	0.007008837	positive regulation of adenylate cyclase activity	BP	biological regulation
GO:0045785	0.043651769	positive regulation of cell adhesion	BP	biological regulation
GO:0046330	0.018198186	positive regulation of JNK cascade	BP	stress response
GO:0046331	0.039260207	lateral inhibition	BP	cellular processes
GO:0046426	0.030751677	negative regulation of receptor signaling pathway via JAK-STAT	BP	biological regulation
GO:0046578	0.019384691	regulation of Ras protein signal transduction	BP	biological regulation
GO:0046579	0.013333878	positive regulation of Ras protein signal transduction	BP	biological regulation
GO:0046847	0.034512739	filopodium assembly	BP	cellular processes
GO:0046928	0.049897812	regulation of neurotransmitter secretion	BP	biological regulation
GO:0048168	0.009539603	regulation of neuronal synaptic plasticity	BP	biological regulation
GO:0048265	0.032204334	response to pain	BP	stress response
GO:0048337	0.019735629	positive regulation of mesodermal cell fate specification	BP	biological regulation
GO:0048489	0.010682144	synaptic vesicle transport	BP	transport
GO:0048596	0.03129619	embryonic camera-type eye morphogenesis	BP	developmental processes
GO:0048771	0.030657091	tissue remodeling	BP	other biological processes
GO:0048863	0.027124461	stem cell differentiation	BP	cellular processes
GO:0050728	0.022871471	negative regulation of inflammatory response	BP	stress response
GO:0050768	0.021942351	negative regulation of neurogenesis	BP	biological regulation
GO:0050793	0.005401867	regulation of developmental process	BP	biological regulation
GO:0051262	0.04427635	protein tetramerization	BP	cellular processes
GO:0051966	0.020872472	regulation of synaptic transmission, glutamatergic	BP	biological regulation
GO:0055016	0.019735629	hypochord development	BP	developmental processes
GO:0060012	0.008988282	synaptic transmission, glycinergic	BP	cellular processes
GO:0060079	0.038623988	excitatory postsynaptic potential	BP	biological regulation
GO:0060279	0.035511947	positive regulation of ovulation	BP	biological regulation
GO:0060487	0.035135381	lung epithelial cell differentiation	BP	cellular processes
GO:0060718	0.032232823	chorionic trophoblast cell differentiation	BP	cellular processes
GO:0070059	0.018756859	intrinsic apoptotic signaling pathway in response to endoplasmic reticulum stress	BP	death
