## Supplementary material for "Triploid Pacific oysters exhibit stress response dysregulation and elevated mortality following marine heatwaves": table_S10-3n-SS-GO

GOID	over_represented_pvalue	term	ontology	GOcat
GO:0001503	0.046289549	ossification	BP	response to stimulus
GO:0001659	0.008045576	temperature homeostasis	BP	homeostasis
GO:0001678	0.020655331	cellular glucose homeostasis	BP	homeostasis
GO:0002218	0.019868006	activation of innate immune response	BP	immune system processes
GO:0002224	0.048698101	toll-like receptor signaling pathway	BP	immune system processes
GO:0002230	0.025097441	positive regulation of defense response to virus by host	BP	stress response
GO:0002244	0.035577053	hematopoietic progenitor cell differentiation	BP	cellular processes
GO:0002407	0.000829921	dendritic cell chemotaxis	BP	immune system processes
GO:0006283	0.046821192	transcription-coupled nucleotide-excision repair	BP	stress response
GO:0006366	0.018022242	transcription by RNA polymerase II	BP	RNA metabolism
GO:0006367	0.029818583	transcription initiation from RNA polymerase II promoter	BP	RNA metabolism
GO:0007026	0.024443169	negative regulation of microtubule depolymerization	BP	biological regulation
GO:0007044	0.031093184	cell-substrate junction assembly	BP	cellular processes
GO:0007154	0.009065715	cell communication	BP	cellular processes
GO:0007409	0.03832256	axonogenesis	BP	cellular processes
GO:0007435	0.011592129	salivary gland morphogenesis	BP	developmental processes
GO:0007566	0.01658741	embryo implantation	BP	developmental processes
GO:0010761	0.047218398	fibroblast migration	BP	cellular processes
GO:0012501	0.046170004	programmed cell death	BP	death
GO:0014819	0.016192871	regulation of skeletal muscle contraction	BP	biological regulation
GO:0015949	0.043598164	nucleobase-containing small molecule interconversion	BP	other metabolic processes
GO:0016032	0.017521356	viral process	BP	other biological processes
GO:0016199	0.029624376	axon midline choice point recognition	BP	response to stimulus
GO:0019722	0.046980173	calcium-mediated signaling	BP	biological regulation
GO:0021537	0.013503371	telencephalon development	BP	developmental processes
GO:0021895	0.023811767	cerebral cortex neuron differentiation	BP	cellular processes
GO:0030048	0.042003705	actin filament-based movement	BP	transport
GO:0030100	0.02242165	regulation of endocytosis	BP	biological regulation
GO:0030433	0.042863049	ubiquitin-dependent ERAD pathway	BP	stress response
GO:0030970	0.002641866	retrograde protein transport, ER to cytosol	BP	stress response
GO:0031589	0.019279813	cell-substrate adhesion	BP	biological regulation
GO:0031929	0.048402666	TOR signaling	BP	biological regulation
GO:0032024	0.013795236	positive regulation of insulin secretion	BP	biological regulation
GO:0032481	0.018615364	positive regulation of type I interferon production	BP	immune system processes
GO:0032570	0.017322402	response to progesterone	BP	response to stimulus
GO:0032874	0.041200785	positive regulation of stress-activated MAPK cascade	BP	stress response
GO:0032967	0.024530685	positive regulation of collagen biosynthetic process	BP	other metabolic processes
GO:0033194	0.000590884	response to hydroperoxide	BP	stress response
GO:0034097	0.015952508	response to cytokine	BP	response to stimulus
GO:0034162	0.003872933	toll-like receptor 9 signaling pathway	BP	immune system processes
GO:0034244	0.043067079	negative regulation of transcription elongation from RNA polymerase II promoter	BP	RNA metabolism
GO:0040034	0.045211199	regulation of development, heterochronic	BP	biological regulation
GO:0043967	0.02997461	histone H4 acetylation	BP	epigenetic regulation
GO:0045087	0.036983422	innate immune response	BP	immune system processes
GO:0045599	0.003687155	negative regulation of fat cell differentiation	BP	biological regulation
GO:0045739	0.026529244	positive regulation of DNA repair	BP	stress response
GO:0046485	0.027536373	ether lipid metabolic process	BP	other metabolic processes
GO:0046548	0.04555163	retinal rod cell development	BP	cellular processes
GO:0046549	0.017641076	retinal cone cell development	BP	cellular processes
GO:0046847	0.043175423	filopodium assembly	BP	cellular processes
GO:0048009	0.020620086	insulin-like growth factor receptor signaling pathway	BP	biological regulation
GO:0048147	0.012480412	negative regulation of fibroblast proliferation	BP	biological regulation
GO:0048709	0.044171197	oligodendrocyte differentiation	BP	cellular processes
GO:0048730	0.015883124	epidermis morphogenesis	BP	developmental processes
GO:0050807	0.028670956	regulation of synapse organization	BP	biological regulation
GO:0051209	0.01579654	release of sequestered calcium ion into cytosol	BP	homeostasis
GO:0051292	0.019449587	nuclear pore complex assembly	BP	cellular processes
GO:0051489	0.004961661	regulation of filopodium assembly	BP	biological regulation
GO:0051568	0.008038256	histone H3-K4 methylation	BP	epigenetic regulation
GO:0060216	0.023977294	definitive hemopoiesis	BP	cellular processes
GO:0060337	0.022844828	type I interferon signaling pathway	BP	immune system processes
GO:0060402	0.027392918	calcium ion transport into cytosol	BP	transport
GO:0070301	0.013508479	cellular response to hydrogen peroxide	BP	stress response
GO:0070371	0.034153894	ERK1 and ERK2 cascade	BP	biological regulation
GO:0070542	0.047208054	response to fatty acid	BP	response to stimulus
GO:0070588	0.003867207	calcium ion transmembrane transport	BP	transport
