## Supplementary material for "Triploid Pacific oysters exhibit stress response dysregulation and elevated mortality following marine heatwaves": table_S11-2n-MS-GO

GOID	over_represented_pvalue	term	ontology	GOcat
GO:0000028	0.003178781	ribosomal small subunit assembly	BP	cellular processes
GO:0001525	0.040942469	angiogenesis	BP	developmental processes
GO:0001568	0.022982028	blood vessel development	BP	developmental processes
GO:0001756	0.041399923	somitogenesis	BP	developmental processes
GO:0001817	0.049094327	regulation of cytokine production	BP	other metabolic processes
GO:0001840	0.028146476	neural plate development	BP	developmental processes
GO:0001885	0.002556272	endothelial cell development	BP	cellular processes
GO:0001935	0.014129091	endothelial cell proliferation	BP	cellular processes
GO:0006518	0.001678686	peptide metabolic process	BP	other metabolic processes
GO:0006796	0.037193706	phosphate-containing compound metabolic process	BP	other metabolic processes
GO:0006986	0.027233741	response to unfolded protein	BP	stress response
GO:0007161	0.038022964	calcium-independent cell-matrix adhesion	BP	cellular processes
GO:0007269	0.014356777	neurotransmitter secretion	BP	biological regulation
GO:0007368	0.011576514	determination of left/right symmetry	BP	developmental processes
GO:0007619	0.04252513	courtship behavior	BP	other biological processes
GO:0010629	0.044374233	negative regulation of gene expression	BP	other metabolic processes
GO:0010666	0.044214724	positive regulation of cardiac muscle cell apoptotic process	BP	death
GO:0010977	0.029846866	negative regulation of neuron projection development	BP	biological regulation
GO:0016188	0.044277451	synaptic vesicle maturation	BP	cellular processes
GO:0021514	0.002196555	ventral spinal cord interneuron differentiation	BP	cellular processes
GO:0021520	0.047167617	spinal cord motor neuron cell fate specification	BP	cellular processes
GO:0021521	0.04266505	ventral spinal cord interneuron specification	BP	cellular processes
GO:0021523	0.028146476	somatic motor neuron differentiation	BP	cellular processes
GO:0021531	0.028146476	spinal cord radial glial cell differentiation	BP	cellular processes
GO:0021542	0.041125281	dentate gyrus development	BP	developmental processes
GO:0021986	0.00191201	habenula development	BP	developmental processes
GO:0031017	0.001304192	exocrine pancreas development	BP	developmental processes
GO:0031076	0.048510784	embryonic camera-type eye development	BP	developmental processes
GO:0031175	0.042125116	neuron projection development	BP	cellular processes
GO:0031408	0.040741745	oxylipin biosynthetic process	BP	other metabolic processes
GO:0031642	0.042276021	negative regulation of myelination	BP	biological regulation
GO:0032228	0.002575584	regulation of synaptic transmission, GABAergic	BP	biological regulation
GO:0032648	0.04299781	regulation of interferon-beta production	BP	other metabolic processes
GO:0032801	0.047869217	receptor catabolic process	BP	other metabolic processes
GO:0034113	0.043595425	heterotypic cell-cell adhesion	BP	cellular processes
GO:0034384	0.044235519	high-density lipoprotein particle clearance	BP	biological regulation
GO:0035176	0.015635355	social behavior	BP	other biological processes
GO:0042491	0.04097468	inner ear auditory receptor cell differentiation	BP	cellular processes
GO:0042632	0.025281638	cholesterol homeostasis	BP	homeostasis
GO:0042663	0.028146476	regulation of endodermal cell fate specification	BP	biological regulation
GO:0043547	0.042748047	positive regulation of GTPase activity	BP	biological regulation
GO:0045444	0.008100321	fat cell differentiation	BP	cellular processes
GO:0045685	0.041497985	regulation of glial cell differentiation	BP	biological regulation
GO:0045721	0.015268163	negative regulation of gluconeogenesis	BP	other metabolic processes
GO:0045741	0.049434218	positive regulation of epidermal growth factor-activated receptor activity	BP	other metabolic processes
GO:0046621	0.044429118	negative regulation of organ growth	BP	biological regulation
GO:0046855	0.042739801	inositol phosphate dephosphorylation	BP	other metabolic processes
GO:0048259	0.002806968	regulation of receptor-mediated endocytosis	BP	biological regulation
GO:0048264	0.046292019	determination of ventral identity	BP	developmental processes
GO:0048333	0.032124304	mesodermal cell differentiation	BP	cellular processes
GO:0048337	0.028146476	positive regulation of mesodermal cell fate specification	BP	biological regulation
GO:0048489	0.003294621	synaptic vesicle transport	BP	transport
GO:0048671	0.039075225	negative regulation of collateral sprouting	BP	biological regulation
GO:0048679	0.045433385	regulation of axon regeneration	BP	stress response
GO:0048681	0.002690125	negative regulation of axon regeneration	BP	stress response
GO:0048699	0.003485345	generation of neurons	BP	cellular processes
GO:0048859	0.041510286	formation of anatomical boundary	BP	developmental processes
GO:0050728	0.023355015	negative regulation of inflammatory response	BP	stress response
GO:0050729	0.042225607	positive regulation of inflammatory response	BP	stress response
GO:0050765	0.045849989	negative regulation of phagocytosis	BP	immune system processes
GO:0050901	0.047486005	leukocyte tethering or rolling	BP	immune system processes
GO:0050908	0.027619862	detection of light stimulus involved in visual perception	BP	response to stimulus
GO:0050931	0.04986596	pigment cell differentiation	BP	cellular processes
GO:0055016	0.028146476	hypochord development	BP	developmental processes
GO:0060035	0.041236918	notochord cell development	BP	cellular processes
GO:0060134	0.041974153	prepulse inhibition	BP	biological regulation
GO:0060279	0.039340777	positive regulation of ovulation	BP	biological regulation
GO:0060576	0.044285809	intestinal epithelial cell development	BP	cellular processes
GO:0070050	0.038222829	neuron cellular homeostasis	BP	other biological processes
GO:0070086	0.04386624	ubiquitin-dependent endocytosis	BP	cellular processes
GO:0070165	0.008597855	positive regulation of adiponectin secretion	BP	biological regulation
GO:0070206	0.012148108	protein trimerization	BP	cellular processes
GO:0070373	0.021167074	negative regulation of ERK1 and ERK2 cascade	BP	biological regulation
GO:0070417	0.045541031	cellular response to cold	BP	stress response
