## Supplementary material for "Triploid Pacific oysters exhibit stress response dysregulation and elevated mortality following marine heatwaves": table_S12-3n-MS-GO

GOID	over_represented_pvalue	term	ontology	GOcat
GO:0000079	0.036445869	regulation of cyclin-dependent protein serine/threonine kinase activity	BP	other metabolic processes
GO:0001816	0.046384545	cytokine production	BP	stress response
GO:0001975	0.0412428	response to amphetamine	BP	response to stimulus
GO:0002218	0.008733719	activation of innate immune response	BP	immune system processes
GO:0002230	0.047746854	positive regulation of defense response to virus by host	BP	stress response
GO:0002407	0.039394116	dendritic cell chemotaxis	BP	immune system processes
GO:0005978	0.014657238	glycogen biosynthetic process	BP	other metabolic processes
GO:0006355	0.006818463	regulation of transcription, DNA-templated	BP	RNA metabolism
GO:0006366	0.002655084	transcription by RNA polymerase II	BP	RNA metabolism
GO:0006367	0.008680445	transcription initiation from RNA polymerase II promoter	BP	RNA metabolism
GO:0006368	0.043703679	transcription elongation from RNA polymerase II promoter	BP	RNA metabolism
GO:0006589	0.002883161	octopamine biosynthetic process	BP	other metabolic processes
GO:0006971	0.017944096	hypotonic response	BP	stress response
GO:0009190	0.007221025	cyclic nucleotide biosynthetic process	BP	other metabolic processes
GO:0010811	0.031762295	positive regulation of cell-substrate adhesion	BP	biological regulation
GO:0014003	0.040479177	oligodendrocyte development	BP	cellular processes
GO:0015695	0.038092809	organic cation transport	BP	transport
GO:0018023	0.008826187	peptidyl-lysine trimethylation	BP	epigenetic regulation
GO:0018026	0.000334525	peptidyl-lysine monomethylation	BP	epigenetic regulation
GO:0018107	0.018989366	peptidyl-threonine phosphorylation	BP	protein metabolism
GO:0019236	0.012048526	response to pheromone	BP	response to stimulus
GO:0021670	0.010218916	lateral ventricle development	BP	developmental processes
GO:0030574	0.019232892	collagen catabolic process	BP	other metabolic processes
GO:0030913	0.03519105	paranodal junction assembly	BP	cellular processes
GO:0031929	0.026675177	TOR signaling	BP	biological regulation
GO:0032481	0.006775142	positive regulation of type I interferon production	BP	immune system processes
GO:0032869	0.035437793	cellular response to insulin stimulus	BP	response to stimulus
GO:0033194	0.034075022	response to hydroperoxide	BP	stress response
GO:0034134	0.016649963	toll-like receptor 2 signaling pathway	BP	immune system processes
GO:0034142	0.032370455	toll-like receptor 4 signaling pathway	BP	immune system processes
GO:0034162	0.001732978	toll-like receptor 9 signaling pathway	BP	immune system processes
GO:0042325	0.008269911	regulation of phosphorylation	BP	other metabolic processes
GO:0042420	0.00289457	dopamine catabolic process	BP	other metabolic processes
GO:0042421	0.003607467	norepinephrine biosynthetic process	BP	other metabolic processes
GO:0042711	0.012012669	maternal behavior	BP	other biological processes
GO:0043312	0.038171765	neutrophil degranulation	BP	immune system processes
GO:0043516	0.009269029	regulation of DNA damage response, signal transduction by p53 class mediator	BP	stress response
GO:0045599	0.033518114	negative regulation of fat cell differentiation	BP	biological regulation
GO:0045879	0.02686494	negative regulation of smoothened signaling pathway	BP	biological regulation
GO:0045907	0.01421616	positive regulation of vasoconstriction	BP	biological regulation
GO:0045943	0.013933836	positive regulation of transcription by RNA polymerase I	BP	RNA metabolism
GO:0046785	0.022560042	microtubule polymerization	BP	response to stimulus
GO:0048147	0.005251495	negative regulation of fibroblast proliferation	BP	biological regulation
GO:0050727	0.001369978	regulation of inflammatory response	BP	stress response
GO:0050775	0.045011942	positive regulation of dendrite morphogenesis	BP	biological regulation
GO:0051276	0.045110361	chromosome organization	BP	cellular processes
GO:0051382	0.016966318	kinetochore assembly	BP	cellular processes
GO:0060261	0.014358856	positive regulation of transcription initiation from RNA polymerase II promoter	BP	RNA metabolism
GO:0070124	0.026635853	mitochondrial translational initiation	BP	other metabolic processes
GO:0070373	0.001828461	negative regulation of ERK1 and ERK2 cascade	BP	biological regulation
